# Adaptive molecular convergence is pervasive across deep time and largely decoupled from phenotypic convergence

**DOI:** 10.64898/2026.04.23.718300

**Authors:** Cory A. Berger, Marina I. Stoilova, Rebecca M. Varney, Sam C. Abrams, Maria-Pia Miglietta, Paulyn Cartwright, Todd H. Oakley

## Abstract

Researchers often infer evolutionary repeatability when selection scans implicate homologous genes in repeatedly evolved traits or ecologies. However, the causes and frequency of genome-scale molecular convergence remain unresolved, particularly over deep time. We show that adaptive molecular convergence— excess convergence of nonsynonymous substitutions, consistent with positive selection—is pervasive across Medusozoa. Molecular convergence declines over time but persists among lineages separated by *>* 600 million years, exceeding null expectations based on random overlap. However, lineages sharing repeatedly evolved phenotypes (eyes, medusa loss, upright colonies) do not exhibit elevated molecular convergence relative to other comparisons. Instead, convergence is non-randomly distributed across genes and enriched for environment-facing functions, including metabolism, immunity, and xenobiotic processing, suggesting that widespread reuse of genes reflects multifaceted organism-environment interactions.

---

A central question in biology is how often similar ecological challenges lead to repeated genetic changes, and how reliably those changes explain repeated phenotypic adaptations. Repeated origins of similar phenotypes across independent lineages suggest that natural selection drives evolution towards similar solutions under comparable ecological conditions. Furthermore, the use of homologous genes in convergent origins of similar traits or ecological contexts suggests that genetic paths may also be repeatable (*1–4*). However, establishing causal links between genes and phenotypes remains difficult because we lack functional information for most genes in most species (*5*). Consequently, biologists often rely on comparative genomic approaches that use signatures of selection to associate genes with repeated adaptations. These genome-wide approaches implicitly assume that the molecular convergence observed between phenotypically convergent taxa reflects the genetic basis of observed adaptations. However, adaptive molecular convergence may also reflect broader patterns of selection acting across many genes and ecological contexts, rather than the genetics of any particular trait (*6*). Distinguishing these possibilities requires understanding how frequently adaptive molecular convergence occurs across genomes and over deep evolutionary timescales, and whether it is systematically associated with particular phenotypic adaptations.

Patterns of molecular convergence across evolutionary time have already provided important perspectives, especially over relatively shallow timescales. An emerging pattern is a negative relationship between gene reuse and divergence time (*2, 7*), suggesting that molecular convergence between distant lineages may be rare. However, the magnitude and rate of this decline are poorly understood across deep timescales (> 100 My), as we have little data concerning the frequency of molecular convergence between such distantly related species. It is also unclear whether this decline reflects decreasing reuse of genes underlying particular convergent adaptations or a broader decline in molecular convergence without direct relationships to phenotype and ecology. It is challenging to draw general conclusions from the literature due to extensive heterogeneity in the datasets and statistical approaches used across studies and historical difficulties differentiating between adaptive and neutral molecular convergence (*8,9*). In addition, many analyses focus on single-copy orthologs, which represent a small and potentially biased subset of genes (*10, 11*). Recent methodological advances help overcome these limitations. For example, CSUBST detects convergent amino acid substitutions consistent with positive selection across homologous proteins and can be applied to large multi-copy gene families without focusing only on predefined convergent lineages (*12*). When combined with new phylogenetic methods for analyzing lineage-pair data—quantities defined for pairs of taxa such as convergence and divergence time (*13*)—these approaches allow genome-wide comparisons of adaptive molecular convergence across lineages and timescales within a unified statistical framework.

Here, we examine patterns of adaptive molecular convergence across Medusozoa (jellyfish and hydroids), an ancient and diverse clade in which key ecological phenotypes have evolved repeatedly over deep evolutionary time. These include multiple origins of eyes (*14*), repeated losses of the free-swimming medusa stage (*15*), and transitions in colony architecture (*16*). Because these convergent traits span hundreds of millions of years and diverse life histories, Medusozoa provides an unusually powerful system to test whether genome-wide molecular convergence predictably tracks repeated phenotypic adaptation over deep time. We quantify adaptive molecular convergence across thousands of gene families and compare its distribution across lineages differing in phenotype, divergence time, and ecological context. Our results reveal widespread molecular convergence that is not predictably associated with repeated phenotypic evolution, suggesting that protein sequence evolution can be strikingly repeatable even between distant relatives, while the selective causes of that repeatability are often diffuse, lineage-specific, and not easily identifiable from phenotype alone.
