## Supplementary material for "Adaptive molecular convergence is pervasive across deep time and largely decoupled from phenotypic convergence": Data S1

### Sheet: Data_TMP
Species	Taxonomic.group	Assembly.type	Source	Accession	BUSCO		n.peptides	Notes	Reads used for Braker	Proteomes used for Braker
Abylopsis tetragona	Hydrozoa	transcriptome	NCBI	SRR871525	C:88.2%[S:71.4%,D:16.8%],F:6.0%,M:5.8%		54818
Aegina citrea	Hydrozoa	transcriptome	NCBI	SRR1952742	C:50.1%[S:41.4%,D:8.7%],F:23.5%,M:26.4%		30148
Aequorea australis	Hydrozoa	transcriptome	NCBI	SRR9606757	C:94.6%[S:53.0%,D:41.6%],F:1.9%,M:3.5%		49058
Aequorea victoria	Hydrozoa	transcriptome	NCBI	SRR9606756; SRR9606758; SRR9606759	C:94.6%[S:84.5%,D:10.1%],F:2.0%,M:3.4%		36437
Agalma elegans	Hydrozoa	transcriptome	NCBI	SRR871526	C:94.7%[S:79.1%,D:15.6%],F:1.5%,M:3.8%		45540
Alatina alata	Cubozoa	transcriptome	NCBI	SRR1952741	C:94.9%[S:75.2%,D:19.7%],F:2.4%,M:2.7%		47029
Amphinema sp	Hydrozoa	transcriptome	this study	PRJNA1455705	C:85.7%[S:73.5%,D:12.2%],F:8.5%,M:5.8%		24661
Antennella secundaria	Hydrozoa	transcriptome	this study	PRJNA1455705	C:90.2%[S:79.5%,D:10.7%],F:4.5%,M:5.3%		36590
Apolemia rubriversa	Hydrozoa	transcriptome	NCBI	SRR1548342	C:92.6%[S:85.1%,D:7.5%],F:2.7%,M:4.7%		28275
Atolla vanhoeffeni	Hydrozoa	transcriptome	NCBI	SRR1952729	C:62.5%[S:56.6%,D:5.9%],F:15.4%,M:22.1%		16630
Aurelia aurita	Scyphozoa	transcriptome	NCBI	GHAS00000000.1	C:95.4%[S:84.0%,D:11.4%],F:1.6%,M:3.0%		36380	Used from TSA directly
Aurelia coerulea	Scyphozoa	transcriptome	NCBI	SRR23268368; SRR23268370	C:95.1%[S:77.9%,D:17.2%],F:2.1%,M:2.8%		39269
Bargmannia lata	Hydrozoa	transcriptome	NCBI	SRR6512863	C:62.1%[S:54.9%,D:7.2%],F:14.7%,M:23.2%		24533
Bougainvillia muscus	Hydrozoa	genome	NCBI	PRJNA1215439	C:91.8%[S:85.6%,D:6.2%],F:4.2%,M:4.0%		42729
Calvadosia campanulata	Staurozoa	transcriptome	NCBI	SRR3407219	C:83.7%[S:77.8%,D:5.9%],F:9.5%,M:6.8%		23569
Calvadosia cruxmelitensis	Staurozoa	genome	NCBI	GCA_900245855.1	C:34.6%[S:34.1%,D:0.5%],F:2.4%,M:63.0%		5169	Braker3	SRR10257947; SRR10257948	Hydra_vulgaris.pep; Clytia_hemisphaerica.pep; Hydractinia_symbiolongicarpus.pep
Candelabrum cocksii	Hydrozoa	transcriptome	NCBI	ERR12035250	C:93.6%[S:69.8%,D:23.8%],F:1.8%,M:4.6%		44779
Cassiopea andromeda	Scyphozoa	genome	NCBI	GCA_018155075.1	C:70.9%[S:67.7%,D:3.2%],F:3.8%,M:25.3%		8937	Braker3	SRR10388049	Hydra_vulgaris.pep; Clytia_hemisphaerica.pep; Hydractinia_symbiolongicarpus.pep
Cassiopea xamachana	Scyphozoa	genome	NCBI	GCA_900291935.2	C:54.7%[S:52.3%,D:2.4%],F:7.2%,M:38.1%		8618	Braker3	ERR1991656	Hydra_vulgaris.pep; Clytia_hemisphaerica.pep; Hydractinia_symbiolongicarpus.pep
Chironex fleckeri	Cubozoa	transcriptome	NCBI	SRR1819888	C:80.8%[S:76.6%,D:4.2%],F:8.6%,M:10.6%		21807
Chironex yamaguchii	Cubozoa	transcriptome	NCBI	PRJNA498204	C:95.5%[S:73.4%,D:22.1%],F:1.3%,M:3.2%		44098
Chrysaora fuscescens	Scyphozoa	transcriptome	NCBI	SRR3180892	C:57.4%[S:55.6%,D:1.8%],F:20.1%,M:22.5%		20550
Chrysaora quinquecirrha	Scyphozoa	transcriptome	NCBI	SRR9964711	C:94.5%[S:65.4%,D:29.1%],F:2.1%,M:3.4%		46928
Chuniphyes multidentata	Hydrozoa	transcriptome	NCBI	SRR6232791; SRR6232790	C:87.3%[S:71.4%,D:15.9%],F:5.2%,M:7.5%		44430
Cladonema pacificum	Hydrozoa	transcriptome	NCBI	DRR334919; DRR334920; DRR334923; DRR334928	C:94.5%[S:69.3%,D:25.2%],F:1.6%,M:3.9%		41775
Clytia gregaria	Hydrozoa	transcriptome	this study	PRJNA1455705	C:91.8%[S:44.4%,D:47.4%],F:3.9%,M:4.3%		60982
Clytia hemisphaerica	Hydrozoa	genome	NHGRI	https://research.nhgri.nih.gov/HydraAEP/download/index.cgi?dl=pm	C:86.3%[S:83.6%,D:2.7%],F:3.6%,M:10.1%		28843	Published protein models used directly
Clytia linearis	Hydrozoa	transcriptome	this study	PRJNA1455705	C:95.3%[S:35.1%,D:60.2%],F:2.2%,M:2.5%		148051
Clytia sp	Hydrozoa	transcriptome	this study	PRJNA1455705	C:87.3%[S:77.0%,D:10.3%],F:7.0%,M:5.7%		33214
Copula sivickisi	Cubozoa	transcriptome	NCBI	SRR8116636	C:94.9%[S:22.5%,D:72.4%],F:2.3%,M:2.8%		77712
Craseoa lathetica	Hydrozoa	transcriptome	NCBI	SRR871529	C:91.4%[S:76.9%,D:14.5%],F:4.0%,M:4.6%		61149
Craspedacusta sowerbii	Hydrozoa	transcriptome	NCBI	SRR923472	C:95.5%[S:67.9%,D:27.6%],F:1.0%,M:3.5%		50180
Craterolophus convolvulus	Staurozoa	transcriptome	NCBI	ERR2248381	C:27.6%[S:22.6%,D:5.0%],F:24.4%,M:48.0%		13858
Cyanea capillata	Scyphozoa	transcriptome	NCBI	SRR1930118	C:67.5%[S:57.8%,D:9.7%],F:19.9%,M:12.6%		26971
Cyanea nozakii	Scyphozoa	transcriptome	NCBI	SRR2089748	C:94.2%[S:83.6%,D:10.6%],F:2.4%,M:3.4%		21710
Dynamena crisioides	Hydrozoa	transcriptome	this study	PRJNA1455705	C:94.0%[S:80.6%,D:13.4%],F:2.9%,M:3.1%		78380
Dynamena pumila	Hydrozoa	transcriptome	NCBI	SRR8953775	C:95.6%[S:81.9%,D:13.7%],F:1.3%,M:3.1%		36594	Because this library has an exorbitant number of reads (417M), we subsampled to 196 M reads
Ectopleura crocea	Hydrozoa	transcriptome	NCBI	SRR23272369; SRR23272361; SRR23272362; SRR23272356; SRR23272347; SRR23272339	C:95.6%[S:62.3%,D:33.3%],F:1.4%,M:3.0%		103814
Ectopleura larynx	Hydrozoa	transcriptome	NCBI	SRR923510	C:96.4%[S:67.8%,D:28.6%],F:0.8%,M:2.8%		56777
Eudendrium carneum	Hydrozoa	transcriptome	this study	PRJNA1455705	C:38.1%[S:23.5%,D:14.6%],F:27.8%,M:34.1%		80125
Nemalecium sp*	Hydrozoa	transcriptome	this study	PRJNA1455705	C:93.2%[S:75.8%,D:17.4%],F:2.8%,M:4.0%		66889	*Initially misidentified as Halecium sp.
Haliclystus auricula	Staurozoa	transcriptome	NCBI	ERR2248382	C:65.1%[S:56.6%,D:8.5%],F:20.5%,M:14.4%		45067
Haliclystus octoradiatus	Staurozoa	genome	NCBI	GCA_916610825.1	C:94.1%[S:91.1%,D:3.0%],F:0.9%,M:5.0%		15114	Braker3	ERR9434978	Hydra_vulgaris.pep; Clytia_hemisphaerica.pep; Hydractinia_symbiolongicarpus.pep
Haliclystus sanjuanensis	Staurozoa	transcriptome	NCBI	ERR2248385;ERR2248386; ERR2248389; ERR2248390; ERR2248393; ERR2248394	C:53.3%[S:49.9%,D:3.4%],F:25.7%,M:21.0%		25681
Halopteris alternata	Hydrozoa	transcriptome	this study	PRJNA1455705	C:67.2%[S:33.6%,D:33.6%],F:20.3%,M:12.5%		63755
Hydra oligactis	Hydrozoa	transcriptome	NCBI	SRR040466; SRR040467; SRR040468; SRR040469	C:93.1%[S:82.0%,D:11.1%],F:2.6%,M:4.3%		37076
Hydra sinensis	Hydrozoa	transcriptome	NCBI	SRR14800529; SRR14800530	C:95.4%[S:70.1%,D:25.3%],F:1.7%,M:2.9%		68184
Hydra viridissima	Hydrozoa	transcriptome	NCBI	SRR10058802; SRR10058803	C:95.3%[S:75.3%,D:20.0%],F:1.6%,M:3.1%		44983
Hydra vulgaris	Hydrozoa	genome	NHGRI	HVAEP	C:94.8%[S:93.6%,D:1.2%],F:1.6%,M:3.6%		28596
Hydractinia echinata	Hydrozoa	genome	NCBI	GCA_030067915.1	C:89.8%[S:79.0%,D:10.8%],F:1.6%,M:8.6%		16365	Braker3	SRR18218885	Hydra_vulgaris.pep; Clytia_hemisphaerica.pep; Hydractinia_symbiolongicarpus.pep
Hydractinia polyclina	Hydrozoa	transcriptome	NCBI	SRR923509	C:95.3%[S:77.1%,D:18.2%],F:1.7%,M:3.0%		57212
Hydractinia symbiolongicarpus	Hydrozoa	genome	University of Vienna	HSymV2.0 (https://figshare.com/articles/dataset/HSymV2_0_a_chromosome-level_genome_assembly_of_Hydractinia_symbiolongicarpus/22126232/1)	C:92.9%[S:87.7%,D:5.2%],F:2.4%,M:4.7%		23977	Published protein models used directly
Kirchenpaueria halecioides	Hydrozoa	transcriptome	this study	PRJNA1455705	C:92.8%[S:75.7%,D:17.1%],F:3.1%,M:4.1%		38670
Lucernaria quadricornis	Staurozoa	transcriptome	NCBI	ERR2248383	C:92.1%[S:84.1%,D:8.0%],F:3.6%,M:4.3%		26517
Liriope tetraphylla	Hydrozoa	transcriptome	NCBI	SRR3407335	C:94.5%[S:43.7%,D:50.8%],F:2.4%,M:3.1%		55172
Millepora alcicornis	Hydrozoa	transcriptome	NCBI	SRR4294206	C:95.5%[S:79.6%,D:15.9%],F:1.6%,M:2.9%		101017
Millepora complanata	Hydrozoa	transcriptome	NCBI	SRR8639575; SRR8639576; SRR8639577	C:67.3%[S:59.3%,D:8.0%],F:14.2%,M:18.5%		46645
Morbakka virulenta	Cubozoa	transcriptome	NCBI	SRR7983770; SRR7983771	C:95.3%[S:75.5%,D:19.8%],F:1.6%,M:3.1%		47113
Nanomia bijuga	Hydrozoa	transcriptome	NCBI	SRR871527	C:86.8%[S:79.4%,D:7.4%],F:7.4%,M:5.8%		41763
Nemalecium lighti	Hydrozoa	transcriptome	this study	PRJNA1455705	C:64.3%[S:37.7%,D:26.6%],F:23.8%,M:11.9%		86376
Nemopilema nomurai	Scyphozoa	transcriptome	NCBI	PRJNA498198	C:92.7%[S:77.4%,D:15.3%],F:3.5%,M:3.8%		31222
Nemopsis bachei	Hydrozoa	transcriptome	this study	PRJNA1455705	C:95.5%[S:21.8%,D:73.7%],F:1.7%,M:2.8%		97043
Obelia sp	Hydrozoa	transcriptome	this study	PRJNA1455705	C:81.6%[S:43.4%,D:38.2%],F:12.4%,M:6.0%		149742
Pelagia noctiluca	Hydrozoa	transcriptome	NCBI	SRR3407257	C:94.7%[S:76.4%,D:18.3%],F:2.1%,M:3.2%		24589
Pennaria disticha	Hydrozoa	transcriptome	this study	PRJNA1455705	C:76.0%[S:65.5%,D:10.5%],F:15.5%,M:8.5%		29619
Periphylla periphylla	Hydrozoa	transcriptome	NCBI	SRR1915828	C:33.8%[S:25.2%,D:8.6%],F:25.6%,M:40.6%		31264
Phialella quadrata	Hydrozoa	transcriptome	NCBI	SRR20015060	C:94.5%[S:84.4%,D:10.1%],F:1.8%,M:3.7%		26010
Physalia physalis	Hydrozoa	transcriptome	NCBI	SRR871528; SRR8116635	C:92.3%[S:60.7%,D:31.6%],F:4.5%,M:3.2%		41017
Plumularia sp	Hydrozoa	transcriptome	this study	PRJNA1455705	C:85.5%[S:55.0%,D:30.5%],F:8.9%,M:5.6%		45234
Podocoryna carnea	Hydrozoa	transcriptome	NCBI	SRR15067322; SRR15067317	C:63.9%[S:49.6%,D:14.3%],F:22.4%,M:13.7%		39587
Porpita porpita	Hydrozoa	transcriptome	NCBI	PRJNA498594	C:89.6%[S:81.1%,D:8.5%],F:5.1%,M:5.3%		30543
Proboscidactyla flavicirrata	Hydrozoa	transcriptome	this study	PRJNA1455705	C:94.9%[S:43.0%,D:51.9%],F:1.7%,M:3.4%,n:954		68285
Rathkea octopunctata	Hydrozoa	transcriptome	NCBI	SRR20015056	C:94.8%[S:82.6%,D:12.2%],F:1.4%,M:3.8%		27435
Rhopilema esculentum	Scyphozoa	transcriptome	NCBI	PRJNA394637	C:97.6%[S:45.6%,D:52.0%],F:0.9%,M:1.5%		208066
Sanderia malayensis	Scyphozoa	transcriptome	NCBI	SRR8182681; SRR8182682; SRR8182683; SRR8182684	C:95.5%[S:63.4%,D:32.1%],F:1.8%,M:2.7%		51306
Sarsia sp	Hydrozoa	transcriptome	this study	PRJNA1455705	C:70.6%[S:64.0%,D:6.6%],F:16.0%,M:13.4%		23289
Sarsia tubulosa	Hydrozoa	transcriptome	NCBI	PRJNA1236395	C:90.9%[S:89.6%,D:1.3%],F:1.4%,M:7.7%		29548
Scolionema sp	Hydrozoa	transcriptome	this study	PRJNA1455705	C:96.7%[S:42.5%,D:54.2%],F:1.3%,M:2.0%,n:954		66776
Sphaerocoryne sp	Hydrozoa	transcriptome	this study	PRJNA1455705	C:93.8%[S:75.7%,D:18.1%],F:3.1%,M:3.1%		45265
Staurocladia sp	Hydrozoa	transcriptome	this study	PRJNA1455705	C:93.9%[S:83.1%,D:10.8%],F:1.5%,M:4.6%,n:954		25947
Stephalia dilata	Hydrozoa	transcriptome	NCBI	SRR1548384	C:91.0%[S:80.7%,D:10.3%],F:3.7%,M:5.3%		42414
Stomolophus meleagris	Scyphozoa	transcriptome	NCBI	SRR1168418	C:81.6%[S:70.2%,D:11.4%],F:9.1%,M:9.3%		28846
Stomotoca sp	Hydrozoa	transcriptome	this study	PRJNA1455705	C:95.0%[S:49.6%,D:45.4%],F:1.9%,M:3.1%		47038
Tripedalia cystophora	Cubozoa	transcriptome	NCBI	GHAQ00000000.1	C:95.8%[S:79.2%,D:16.6%],F:1.5%,M:2.7%		39718	Used from TSA directly
Turritopsis dohrnii	Hydrozoa	genome	Kazusa research institute	TUR_r2.0.1 (https://turritopsis.kazusa.or.jp/)	C:90.2%[S:82.8%,D:7.4%],F:3.2%,M:6.6%		22982	Published protein models used directly
Velella velella	Hydrozoa	transcriptome	NCBI	PRJNA498594	C:80.6%[S:72.4%,D:8.2%],F:10.2%,M:9.2%		99552
Nematostella vectensis	Anthozoa	genome	NCBI	GCA_932526225.1	C:97.7%[S:78.9%,D:18.8%],F:0.4%,M:1.9%		26037	Published protein models used directly
Metridium senile	Anthozoa	genome	NCBI	GCA_949775045.1	C:96.0%[S:92.0%,D:4.0%],F:1.0%,M:3.0%		19951	Braker3	ERR12642426	Nematostella_vectensis.pep; Acropora_millepora.pep
Acropora millepora	Anthozoa	genome	NCBI	GCA_013753865.1	C:96.6%[S:77.6%,D:19.0%],F:1.0%,M:2.4%		35249	Published protein models used directly
Dendronephytes gigantea	Anthozoa	genome	NCBI	GCA_004324835.1	C:95.2%[S:73.5%,D:21.7%],F:0.8%,M:4.0%		24300	Published protein models used directly
Porites lutea	Anthozoa	genome	NCBI	GCA_958299795.1	C:88.1%[S:83.5%,D:4.6%],F:2.4%,M:9.5%		20073	Braker3	ERR12708749	Nematostella_vectensis.pep; Acropora_millepora.pep
Ricordea florida	Anthozoa	genome	NCBI	GCA_949710005.1	C:95.2%[S:88.3%,D:6.9%],F:1.4%,M:3.4%		20048	Braker3	ERR10123701	Nematostella_vectensis.pep; Acropora_millepora.pep
Meandrina meandrites	Anthozoa	genome	NCBI	GCA_963693305.1	C:94.2%[S:88.9%,D:5.3%],F:1.3%,M:4.5%		23150	Braker3	ERR12321244	Nematostella_vectensis.pep; Acropora_millepora.pep
Renilla reniformis	Anthozoa	transcriptome	NCBI	ERR2808321	C:91.6%[S:68.9%,D:22.7%],F:3.8%,M:4.6%		39386
Pachycerianthus borealis	Anthozoa	transcriptome	NCBI	SRR13639783; SRR13639784; SRR13639785; SRR11802643	C:95.7%[S:85.5%,D:10.2%],F:1.3%,M:3.0%		32881
Ceriantheomorphe brasiliensis	Anthozoa	transcriptome	NCBI	SRR11802642	C:92.3%[S:87.0%,D:5.3%],F:4.1%,M:3.6%		29826
Plumapathes pennacea	Anthozoa	transcriptome	NCBI	SRR3407161	C:97.2%[S:78.5%,D:18.7%],F:1.2%,M:1.6%		48192
Palythoa caribaeorum	Anthozoa	transcriptome	NCBI	SRR3492091; SRR3491882	C:94.4%[S:82.1%,D:12.3%],F:2.9%,M:2.7%		97345
